# POSSIBLE MULTIPLE ORIGINS OF SOME IMPORTANT CHARACTERISTICS OF THE KEEL (PAPILIONATE) FLOWERS WITHIN FABALES

**DOI:** 10.1101/2024.10.29.621004

**Authors:** Deniz Aygören Uluer

## Abstract

Keel flowers are bilaterally symmetrical, pentamerous flowers with the reproductive organs enclosed by keel petals. Within Fabales, keel flowers are dominant in two species-rich lineages, tribe Polygaleae (Polygalaceae) and subfamily Fabaceae (Papilionoideae); however, independent events are also observed, such as in the genus *Cercis*. Before phylogenetic advancements were available (i.e., in contrast to more recent studies), most of the studies hypothesized a non-keeled origin for the Faboideae, although a detailed investigation has never been carried out. In this study, using the results of Aygören Uluer *et al*. (2020, 2022a), the origin of some important morphological characters of the keel flower are examined, namely floral symmetry, perianth heteromorphism (i.e., three distinct petal/+sepal types), and the presence of enclosed reproductive organs. These characters are analysed within the Fabales using three different ancestral state analyses based on a phylogeny constructed for 678 taxa using published *matK*, *rbcL* and *trnL* plastid gene regions. The analyses show that symmetry probably originated in the (Fabaceae+Polygalaceae) clade, while the enclosed reproductive organs and three-types of petals appear to have evolved independently multiple times. Interestingly, not only the enclosed reproductive organs but also petal heteromorphism probably did not evolve in the MRCA of the Faboideae, but rather in a very early stage of the evolution of the subfamily. While future homology assessments and/or evolutionary developmental genetic (evo-devo) studies will be required to more clearly elucidate the evolutionary processes, the current study is the first attempt to investigate the origin of some important characteristics of keel flowers within order Fabales.
