## Appendix for "POSSIBLE MULTIPLE ORIGINS OF SOME IMPORTANT CHARACTERISTICS OF THE KEEL (PAPILIONATE) FLOWERS WITHIN FABALES": Supporting Information S2, input file for the petal heteromorphism analysis.csv

ID	Name	State_1
1	Quillaja_Q	B
2	Suriana_S	B
3	Stylobasium_S	B
4	Guilfoylia_S	B
5	Recchia_S	B
6	Cadellia_S	B
7	Xanthophyllum_P	BC
8	Diclidanthera_P	B
9	Moutabea_P	B
10	Bredemeyera_P	A
11	Comesperma_P	A
12	Polygala_P	A
13	Monnina_P	A
14	Securidaca_P	A
15	Muraltia_P	A
16	Salomonia_P	A
17	Atroxima_P	C
18	Carpolobia_P	C
19	Barnhartia_P	B
20	Eriandra_P	B
21	Brenierea_c	B
22	Piliostigma_c	B
23	Bauhinia_c	C
24	Griffonia_c	B
25	Gigasiphon_c	B
26	Tylosema_c	C
27	Barklya_c	C
28	Lysiphyllum_c	B
29	Phanera_c	A
30	Lasiobema_c
31	Adenolobus_c	C
32	Cercis_c	A
33	Duparquetia_c	A
34	Daniellia_c	B
35	Schotia_c	B
36	Barnebydendron_c	B
37	Goniorrhachis_c	B
38	Isoberlinia_c	BC
39	Berlinia_c	A
40	Aphanocalyx_c	B
41	Icuria_c	B
42	Julbernardia_c	B
43	Tetraberlinia_c	C
44	Bikinia_c	C
45	Brachystegia_c	B
46	Microberlinia_c	B
47	Oddoniodendron_c	B
48	Englerodendron_c	B
49	Anthonotha_c	B
50	Pellegriniodendron_c	B
51	Didelotia_c	B
52	Plagiosiphon_c	C
53	Librevillea_c	B
54	Gilbertiodendron_c	C
55	Ecuadendron_c	B
56	Brownea_c	B
57	Browneopsis_c	B
58	Paloue_c	B
59	Elizabetha_c	C
60	Macrolobium_c	B
61	Heterostemon_c	C
62	Amherstia_c	B
63	Polystemonanthus_c	A
64	Dicymbe_c	B
65	Humboldtia_c	B
66	Paramacrolobium_c	A
67	Cryptosepalum_c	B
68	Tamarindus_c	A
69	Loesenera_c	C
70	Talbotiella_c	B
71	Leonardoxa_c	B
72	Hymenostegia_c	C
73	Scorodophloeus_c	B
74	Paloveopsis_c	B
75	Zenkerella_c	B
76	Micklethwaitia_c
77	Lebruniodendron_c	B
78	Maniltoa_c	B
79	Cynometra_c	BC
80	Normandiodendron_c	B
81	Neochevalierodendron_c	C
82	Crudia_c	B
83	Intsia_c	B
84	Afzelia_c	B
85	Brodriguesia_c	B
86	Endertia_c	B
87	Lysidice_c	C
88	Saraca_c	B
89	Hylodendron_c	B
90	Augouardia_c	B
91	Stemonocoleus_c	B
92	Eperua_c	C
93	Eurypetalum_c	B
94	Peltogyne_c	B
95	Hymenaea_c	C
96	Guibourtia_c	B
97	Baikiaea_c	B
98	Sindoropsis_c	B
99	Detarium_c	B
100	Copaifera_c	B
101	Sindora_c	B
102	Tessmannia_c	BC
103	Gilletiodendron_c	B
104	Neoapaloxylon_c	B
105	Brandzeia_c	B
106	Colophospermum_c	B
107	Hardwickia_c	B
108	Oxystigma_c	B
109	Kingiodendron_c	B
110	Prioria_c	B
111	Gossweilerodendron_c	B
112	Amphimas_pap	B
113	Holocalyx_pap	B
114	Harleyodendron_pap	B
115	Zollernia_pap	C
116	Uribea_pap	AB
117	Exostyles_pap	B
118	Lecointea_pap	B
119	Gompholobium_pap	A
120	Aldina_pap	B
121	Vataireopsis_pap	A
122	Hymenolobium_pap	A
123	Andira_pap	A
124	Dunbaria_pap	A
125	Indigofera_pap	A
126	Vaughania_pap	A
127	Rhynchotropis_pap	A
128	Indigastrum_pap	A
129	Cyamopsis_pap	A
130	Microcharis_pap	A
131	Phylloxylon_pap	A
132	Viminaria_pap	A
133	Erichsenia_pap	A
134	Platylobium_pap	A
135	Muelleranthus_pap	A
136	Aenictophyton_pap	A
137	Ptychosema_pap	A
138	Goodia_pap	A
139	Isotropis_pap	A
140	Gastrolobium_pap	A
141	Brachysema_pap	A
142	Nemcia_pap	A
143	Oxylobium_pap	A
144	Callistachys_pap	A
145	Chorizema_pap	A
146	Dillwynia_pap	A
147	Aotus_pap	A
148	Pultenaea_pap	A
149	Mirbelia_pap	A
150	Jacksonia_pap	A
151	Urodon_pap	A
152	Euchilopsis_pap	A
153	Latrobea_pap	A
154	Leptosema_pap	A
155	Phyllota_pap	A
156	Almaleea_pap	A
157	Stonesiella_pap	A
158	Eutaxia_pap	A
159	Podolobium_pap	A
160	Daviesia_pap	A
161	Craibia_pap	A
162	Ostryocarpus_pap	A
163	Aganope_pap	A
164	Xeroderris_pap	A
165	Dewevrea_pap	A
166	Platycyamus_pap	A
167	Kunstleria_pap	A
168	Apios_pap	A
169	Craspedolobium_pap	A
170	Campylotropis_pap	A
171	Lespedeza_pap	AB
172	Kummerowia_pap	A
173	Desmodium_pap	A
174	Hylodesmum_pap	A
175	Pseudarthria_pap	A
176	Alysicarpus_pap	A
177	Dendrolobium_pap	A
178	Tadehagi_pap	A
179	Uraria_pap	A
180	Codoriocalyx_pap	A
181	Christia_pap	A
182	Phyllodium_pap	A
183	Shuteria_pap	A
184	Hardenbergia_pap	A
185	Kennedia_pap	A
186	Cochlianthus_pap	A
187	Mucuna_pap	A
188	Butea_pap	A
189	Afgekia_pap	A
190	Paracalyx_pap	A
191	Flemingia_pap	A
192	Cajanus_pap	A
193	Adenodolichos_pap	A
194	Eriosema_pap	A
195	Rhynchosia_pap	A
196	Bolusafra_pap	A
197	Otoptera_pap	A
198	Erythrina_pap	A
199	Psophocarpus_pap	A
200	Alistilus_pap	A
201	Nesphostylis_pap	A
202	Dolichos_pap	A
203	Macrotyloma_pap	A
204	Decorsea_pap	A
205	Sphenostylis_pap	A
206	Physostigma_pap	A
207	Vigna_pap	A
208	Ramirezella_pap	A
209	Oxyrhynchus_pap	A
210	Phaseolus_pap	A
211	Macroptilium_pap	A
212	Mysanthus_pap	A
213	Dolichopsis_pap	A
214	Strophostyles_pap	A
215	Spathionema_pap	A
216	Vatovaea_pap	A
217	Lablab_pap	A
218	Dipogon_pap	A
219	Wajira_pap	A
220	Strongylodon_pap	A
221	Cologania_pap	A
222	Dumasia_pap	A
223	Spatholobus_pap	A
224	Pachyrhizus_pap	A
225	Neorautanenia_pap	A
226	Pseudeminia_pap	A
227	Pseudovigna_pap	A
228	Calopogonium_pap	A
229	Pueraria_pap	A
230	Phylacium_pap	A
231	Psoralea_pap	A
232	Otholobium_pap	A
233	Cullen_pap	A
234	Bituminaria_pap	A
235	Pediomelum_pap	A
236	Psoralidium_pap	A
237	Rupertia_pap	A
238	Hoita_pap	A
239	Orbexilum_pap	A
240	Teramnus_pap	A
241	Ophrestia_pap	A
242	Glycine_pap	A
243	Neonotonia_pap	A
244	Amphicarpaea_pap	AB
245	Vandasina_pap	A
246	Abrus_pap	A
247	Canavalia_pap	A
248	Rhodopis_pap	A
249	Galactia_pap	A
250	Dioclea_pap	A
251	Fordia_pap	A
252	Muellera_pap	A
253	Lonchocarpus_pap	A
254	Paraderris_pap	A
255	Derris_pap	A
256	Piscidia_pap	A
257	Pongamiopsis_pap	A
258	Apurimacia_pap	A
259	Tephrosia_pap	A
260	Mundulea_pap	A
261	Ptycholobium_pap	A
262	Chadsia_pap	A
263	Deguelia_pap	A
264	Millettia_pap	A
265	Leptoderris_pap	A
266	Philenoptera_pap	A
267	Hesperothamnus_pap	A
268	Disynstemon_pap	A
269	Austrosteenisia_pap	A
270	Centrosema_pap	A
271	Clitoria_pap	A
272	Dalbergiella_pap	A
273	Securigera_pap	A
274	Coronilla_pap	A
275	Lotus_pap	A
276	Dorycnium_pap	A
277	Anthyllis_pap	A
278	Ornithopus_pap	A
279	Hammatolobium_pap	A
280	Hippocrepis_pap	A
281	Lennea_pap	A
282	Robinia_pap	A
283	Sphinctospermum_pap	A
284	Peteria_pap	A
285	Coursetia_pap	A
286	Olneya_pap	A
287	Genistidium_pap	A
288	Hebestigma_pap	A
289	Poitea_pap	A
290	Gliricidia_pap	A
291	Sesbania_pap	A
292	Endosamara_pap	A
293	Callerya_pap	A
294	Glycyrrhiza_pap	A
295	Wisteria_pap	A
296	Tibetia_pap	A
297	Gueldenstaedtia_pap	A
298	Chesneya_pap	A
299	Medica_pap	A
300	Trigonella_pap	A
301	Melilotus_pap	A
302	Ononis_pap	A
303	Lathyrus_pap	A
304	Pisum_pap	A
305	Vavilovia_pap	A
306	Vicia_pap	A
307	Lens_pap	A
308	Trifolium_pap	A
309	Galega_pap	A
310	Cicer_pap	A
311	Parochetus_pap	A
312	Erophaca_pap	A
313	Oxytropis_pap	A
314	Biserrula_pap	A
315	Astragalus_pap	A
316	Barnebyella_pap	A
317	Swainsona_pap	A
318	Clianthus_pap	A
319	Carmichaelia_pap	A
320	Montigena_pap	A
321	Sphaerophysa_pap	A
322	Smirnowia_pap	A
323	Eremosparton_pap	A
324	Oreophysa_pap	A
325	Colutea_pap	A
326	Sutherlandia_pap	A
327	Lessertia_pap	A
328	Calophaca_pap	A
329	Halimodendron_pap	A
330	Caragana_pap	A
331	Sulla_pap	A
332	Ebenus_pap	A
333	Taverniera_pap	A
334	Sartoria_pap	A
335	Hedysarum_pap	A
336	Onobrychis_pap	A
337	Eversmannia_pap	A
338	Corethrodendron_pap	A
339	Alhagi_pap	A
340	Hypocalyptus_pap	A
341	Airyantha_pap	A
342	Dalhousiea_pap	A
343	Sphaerolobium_pap	A
344	Baphia_pap	AB
345	Baphiopsis_pap	B
346	Leucomphalos_pap	AB
347	Acosmium_pap	C
348	Adesmia_pap	A
349	Chaetocalyx_pap	A
350	Nissolia_pap	A
351	Poiretia_pap	A
352	Zornia_pap	A
353	Amicia_pap	A
354	Pictetia_pap	A
355	Ormocarpopsis_pap	A
356	Peltiera_pap	A
357	Ormocarpum_pap	A
358	Diphysa_pap	A
359	Bryaspis_pap	A
360	Smithia_pap	A
361	Kotschya_pap	A
362	Humularia_pap	A
363	Geissaspis_pap	A
364	Soemmeringia_pap	A
365	Cyclocarpa_pap	A
366	Aeschynomene_pap	A
367	Weberbauerella_pap	A
368	Machaerium_pap	A
369	Dalbergia_pap	A
370	Riedeliella_pap	B
371	Discolobium_pap	A
372	Grazielodendron_pap	A
373	Platypodium_pap	A
374	Paramachaerium_pap	A
375	Etaballia_pap	B
376	Pterocarpus_pap	A
377	Ramorinoa_pap	A
378	Inocarpus_pap	B
379	Centrolobium_pap	A
380	Tipuana_pap	A
381	Maraniona_pap	A
382	Platymiscium_pap	A
383	Brya_pap	A
384	Cranocarpus_pap	A
385	Cascaronia_pap	A
386	Geoffroea_pap	A
387	Stylosanthes_pap	AB
388	Arachis_pap	A
389	Chapmannia_pap	A
390	Fissicalyx_pap	A
391	Fiebrigiella_pap	A
392	Ormosia_pap	AB
393	Panurea_pap
394	Spirotropis_pap	A
395	Pericopsis_pap	AB
396	Bowdichia_pap	A
397	Diplotropis_pap	A
398	Camoensia_pap	C
399	Clathrotropis_pap	A
400	Bolusanthus_pap	A
401	Platycelyphium_pap	AB
402	Dicraeopetalum_pap	A
403	Salweenia_pap	A
404	Euchresta_pap	A
405	Maackia_pap	A
406	Baptisia_pap	A
407	Thermopsis_pap	A
408	Ammodendron_pap	A
409	Ammopiptanthus_pap	A
410	Piptanthus_pap	A
411	Anagyris_pap	A
412	Cyclopia_pap	A
413	Stirtonanthus_pap	A
414	Amphithalea_pap	A
415	Xiphotheca_pap	A
416	Liparia_pap	A
417	Podalyria_pap	A
418	Virgilia_pap	A
419	Calpurnia_pap	A
420	Cadia_pap	B
421	Bolusia_pap	A
422	Crotalaria_pap	A
423	Spartidium_pap	A
424	Wiborgia_pap	A
425	Aspalathus_pap	A
426	Rafnia_pap	A
427	Lotononis_pap	A
428	Lebeckia_pap	A
429	Rothia_pap	A
430	Robynsiophyton_pap	A
431	Pearsonia_pap	A
432	Dichilus_pap	A
433	Melolobium_pap	A
434	Argyrolobium_pap	A
435	Anarthrophyllum_pap	A
436	Calicotome_pap	A
437	Cytisus_pap	A
438	Echinospartum_pap	A
439	Laburnum_pap	A
440	Cytisophyllum_pap	A
441	Spartium_pap	A
442	Petteria_pap	A
443	Argyrocytisus_pap	A
444	Genista_pap	A
445	Stauracanthus_pap	A
446	Ulex_pap	A
447	Adenocarpus_pap	A
448	Erinacea_pap	A
449	Retama_pap	A
450	Polhillia_pap	A
451	Lupinus_pap	A
452	Poecilanthe_pap	A
453	Harpalyce_pap	A
454	Cyclolobium_pap	A
455	Hovea_pap	A
456	Brongniartia_pap	A
457	Templetonia_pap	A
458	Plagiocarpus_pap	A
459	Lamprolobium_pap	A
460	Errazurizia_pap	B
461	Eysenhardtia_pap	B
462	Parryella_pap	B
463	Amorpha_pap	B
464	Apoplanesia_pap	B
465	Psorothamnus_pap	A
466	Marina_pap	A
467	Dalea_pap	A
468	Sweetia_pap	B
469	Vatairea_pap	A
470	Luetzelburgia_pap	C
471	Calia_pap	A
472	Sophora_pap	A
473	Pickeringia_pap	A
474	Styphnolobium_pap	A
475	Cladrastis_pap	A
476	Trischidium_pap	B
477	Cyathostegia_pap	B
478	Ateleia_pap	B
479	Candolleodendron_pap	B
480	Swartzia_pap	B
481	Bobgunnia_pap	B
482	Dussia_pap	A
483	Amburana_pap	B
484	Mildbraediodendron_pap	A
485	Cordyla_pap	B
486	Myrospermum_pap	A
487	Myroxylon_pap	C
488	Myrocarpus_pap	B
489	Monopteryx_pap	A
490	Taralea_pap	A
491	Pterodon_pap	A
492	Dipteryx_pap	A
493	Alexa_pap	C
494	Castanospermum_pap	C
495	Xanthocercis_pap	C
496	Angylocalyx_pap	C
497	Arcoa_c	B
498	Gleditsia_c	B
499	Gymnocladus_c	B
500	Umtiza_c	B
501	Ceratonia_c	B
502	Tetrapterocarpon_c	B
503	Acrocarpus_c	B
504	Cordeauxia_c	B
505	Stuhlmannia_c	C
506	Hoffmannseggia_c	AC
507	Stenodrepanum_c	C
508	Viguieranthus_m	B
509	Zuccagnia_c	C
510	Stahlia_c	B
511	Balsamocarpon_c	C
512	Libidibia_c	A
513	Indopiptadenia_m	B
514	Erythrostemon_c	A
515	Poincianella_c	A
516	Pomaria_c	A
517	Coulteria_c	A
518	Tara_c	A
519	Caesalpinia_c	C
520	Lophocarpinia_c	C
521	Haematoxylum_c	B
522	Pterolobium_c	C
523	Guilandina_c	C
524	Mezoneuron_c	C
525	Moullava_c	B
526	Batesia_c	B
527	Melanoxylon_c	B
528	Chamaecrista_c	A
529	Senna_c	BC
530	Cassia_c	BC
531	Vouacapoua_c	B
532	Dinizia_c	B
533	Arapatiella_c	B
534	Tachigali_c	B
535	Jacqueshuberia_c	B
536	Campsiandra_c	AC
537	Burkea_c	B
538	Dimorphandra_c	B
539	Stachyothyrsus_c	B
540	Mora_c	B
541	Recordoxylon_c	B
542	Pachyelasma_c	B
543	Erythrophleum_c	B
544	Plathymenia_m	B
545	Fillaeopsis_m	B
546	Piptadenia_m	B
547	Macrosamanea_m	B
548	Adenopodia_m	B
549	Mimosa_m	B
550	Sphinga_m	B
551	Leucochloron_m	B
552	Stryphnodendron_m	B
553	Microlobius_m	B
554	Parapiptadenia_m	B
555	Hydrochorea_m	B
556	Pseudopiptadenia_m	B
557	Albizia_m	B
558	Calliandra_m	B
559	Zapoteca_m	B
560	Thailentadopsis_m	B
561	Pseudosamanea_m	B
562	Abarema_m	B
563	Pararchidendron_m	B
564	Archidendron_m	B
565	Cathormion_m	B
566	Chloroleucon_m	B
567	Enterolobium_m	B
568	Cedrelinga_m	B
569	Samanea_m	B
570	Zygia_m	B
571	Lysiloma_m	B
572	Paraserianthes_m	B
573	Ebenopsis_m	B
574	Pithecellobium_m	B
575	Havardia_m	B
576	Faidherbia_m	B
577	Cojoba_m	B
578	Inga_m	B
579	Blanchetiodendron_m	B
580	Anadenanthera_m	B
581	Parkia_m	B
582	Leucaena_m	B
583	Neptunia_m	B
584	Xerocladia_m	B
585	Prosopis_m	B
586	Mimozyganthus_m	B
587	Newtonia_m	B
588	Cylicodiscus_m	B
589	Dichrostachys_m	B
590	Calliandropsis_m	B
591	Alantsilodendron_m	B
592	Schleinitzia_m	B
593	Acacia_m	B
594	Piptadeniopsis_m	B
595	Prosopidastrum_m	B
596	Desmanthus_m	B
597	Kanaloa_m	B
598	Entada_m	B
599	Elephantorrhiza_m	B
600	Piptadeniastrum_m	B
601	Adenanthera_m	B
602	Tetrapleura_m	B
603	Sympetalandra_c	B
604	Amblygonocarpus_m	B
605	Pseudoprosopis_m	B
606	Xylia_m	B
607	Calpocalyx_m	B
608	Pentaclethra_m	B
609	Chidlowia_c	B
610	Diptychandra_c	B
611	Moldenhawera_c	B
612	Conzattia_c	B
613	Cenostigma_c	C
614	Colvillea_c	C
615	Delonix_c	BC
616	Lemuropisum_c	C
617	Parkinsonia_c	C
618	Peltophorum_c	B
619	Bussea_c	C
620	Schizolobium_c	B
621	Pterogyne_c	B
622	Eligmocarpus_c	A
623	Distemonanthus_c	A
624	Apuleia_c	B
625	Dicorynia_c	B
626	Martiodendron_c	A
627	Labichea_c	B
628	Petalostylis_c	B
629	Koompassia_c	B
630	Zenia_c	B
631	Storckiella_c	B
632	Mendoravia_c	B
633	Poeppigia_c	A
634	Dialium_c	B
635	Baudouinia_c	B
