## Appendix for "POSSIBLE MULTIPLE ORIGINS OF SOME IMPORTANT CHARACTERISTICS OF THE KEEL (PAPILIONATE) FLOWERS WITHIN FABALES": Supporting Information S3, input file for the symmetry analysis.csv

ID	Name	State_1
1	Quillaja_Q	A
2	Suriana_S	A
3	Stylobasium_S	A
4	Guilfoylia_S	A
5	Recchia_S	A
6	Cadellia_S	A
7	Xanthophyllum_P	B
8	Diclidanthera_P	A
9	Moutabea_P	B
10	Bredemeyera_P	B
11	Comesperma_P	B
12	Polygala_P	B
13	Monnina_P	B
14	Securidaca_P	B
15	Muraltia_P	B
16	Salomonia_P	B
17	Atroxima_P	B
18	Carpolobia_P	B
19	Barnhartia_P	A
20	Eriandra_P	A
21	Brenierea_c	A
22	Piliostigma_c	B
23	Bauhinia_c	B
24	Griffonia_c	AB
25	Gigasiphon_c	B
26	Tylosema_c	B
27	Barklya_c	B
28	Lysiphyllum_c	B
29	Phanera_c	B
30	Lasiobema_c	B
31	Adenolobus_c	B
32	Cercis_c	B
33	Duparquetia_c	B
34	Daniellia_c	B
35	Schotia_c	B
36	Barnebydendron_c
37	Goniorrhachis_c	B
38	Isoberlinia_c	A
39	Berlinia_c	B
40	Aphanocalyx_c	B
41	Icuria_c	B
42	Julbernardia_c	B
43	Tetraberlinia_c	B
44	Bikinia_c	B
45	Brachystegia_c	B
46	Microberlinia_c	B
47	Oddoniodendron_c	A
48	Englerodendron_c	A
49	Anthonotha_c	AB
50	Pellegriniodendron_c	B
51	Didelotia_c	B
52	Plagiosiphon_c	B
53	Librevillea_c
54	Gilbertiodendron_c	B
55	Ecuadendron_c	B
56	Brownea_c	B
57	Browneopsis_c	A
58	Paloue_c	B
59	Elizabetha_c	AB
60	Macrolobium_c	B
61	Heterostemon_c	B
62	Amherstia_c	B
63	Polystemonanthus_c	B
64	Dicymbe_c	B
65	Humboldtia_c	B
66	Paramacrolobium_c	B
67	Cryptosepalum_c	B
68	Tamarindus_c	B
69	Loesenera_c	B
70	Talbotiella_c	A
71	Leonardoxa_c	AB
72	Hymenostegia_c	B
73	Scorodophloeus_c	A
74	Paloveopsis_c	A
75	Zenkerella_c	AB
76	Micklethwaitia_c
77	Lebruniodendron_c	A
78	Maniltoa_c	A
79	Cynometra_c	AB
80	Normandiodendron_c
81	Neochevalierodendron_c	B
82	Crudia_c	A
83	Intsia_c	B
84	Afzelia_c	B
85	Brodriguesia_c	A
86	Endertia_c	B
87	Lysidice_c	B
88	Saraca_c	A
89	Hylodendron_c	A
90	Augouardia_c	A
91	Stemonocoleus_c
92	Eperua_c	AB
93	Eurypetalum_c	B
94	Peltogyne_c	B
95	Hymenaea_c	A
96	Guibourtia_c	B
97	Baikiaea_c	A
98	Sindoropsis_c	B
99	Detarium_c	B
100	Copaifera_c	A
101	Sindora_c	B
102	Tessmannia_c	A
103	Gilletiodendron_c	A
104	Neoapaloxylon_c	A
105	Brandzeia_c	A
106	Colophospermum_c	A
107	Hardwickia_c	A
108	Oxystigma_c	A
109	Kingiodendron_c	B
110	Prioria_c	A
111	Gossweilerodendron_c	A
112	Amphimas_pap	A
113	Holocalyx_pap	A
114	Harleyodendron_pap	A
115	Zollernia_pap	B
116	Uribea_pap	B
117	Exostyles_pap	A
118	Lecointea_pap	B
119	Gompholobium_pap	B
120	Aldina_pap	A
121	Vataireopsis_pap	B
122	Hymenolobium_pap	B
123	Andira_pap	B
124	Dunbaria_pap	B
125	Indigofera_pap	B
126	Vaughania_pap	B
127	Rhynchotropis_pap	B
128	Indigastrum_pap	B
129	Cyamopsis_pap	B
130	Microcharis_pap	B
131	Phylloxylon_pap	B
132	Viminaria_pap	B
133	Erichsenia_pap	B
134	Platylobium_pap	B
135	Muelleranthus_pap	B
136	Aenictophyton_pap	B
137	Ptychosema_pap	B
138	Goodia_pap	B
139	Isotropis_pap	B
140	Gastrolobium_pap	B
141	Brachysema_pap	B
142	Nemcia_pap	B
143	Oxylobium_pap	B
144	Callistachys_pap	B
145	Chorizema_pap	B
146	Dillwynia_pap	B
147	Aotus_pap	B
148	Pultenaea_pap	B
149	Mirbelia_pap	B
150	Jacksonia_pap	B
151	Urodon_pap	B
152	Euchilopsis_pap	B
153	Latrobea_pap	B
154	Leptosema_pap	B
155	Phyllota_pap	B
156	Almaleea_pap	B
157	Stonesiella_pap	B
158	Eutaxia_pap	B
159	Podolobium_pap	B
160	Daviesia_pap	B
161	Craibia_pap	B
162	Ostryocarpus_pap	B
163	Aganope_pap	B
164	Xeroderris_pap	B
165	Dewevrea_pap	B
166	Platycyamus_pap	B
167	Kunstleria_pap	B
168	Apios_pap	B
169	Craspedolobium_pap	B
170	Campylotropis_pap	B
171	Lespedeza_pap	B
172	Kummerowia_pap	B
173	Desmodium_pap	B
174	Hylodesmum_pap	B
175	Pseudarthria_pap	B
176	Alysicarpus_pap	B
177	Dendrolobium_pap	B
178	Tadehagi_pap	B
179	Uraria_pap	B
180	Codoriocalyx_pap	B
181	Christia_pap	B
182	Phyllodium_pap	B
183	Shuteria_pap	B
184	Hardenbergia_pap	B
185	Kennedia_pap	B
186	Cochlianthus_pap	B
187	Mucuna_pap	B
188	Butea_pap	B
189	Afgekia_pap	B
190	Paracalyx_pap	B
191	Flemingia_pap	B
192	Cajanus_pap	B
193	Adenodolichos_pap	B
194	Eriosema_pap	B
195	Rhynchosia_pap	B
196	Bolusafra_pap	B
197	Otoptera_pap	B
198	Erythrina_pap	B
199	Psophocarpus_pap	B
200	Alistilus_pap	B
201	Nesphostylis_pap	B
202	Dolichos_pap	B
203	Macrotyloma_pap	B
204	Decorsea_pap	B
205	Sphenostylis_pap	B
206	Physostigma_pap	B
207	Vigna_pap	B
208	Ramirezella_pap	B
209	Oxyrhynchus_pap	B
210	Phaseolus_pap	B
211	Macroptilium_pap	B
212	Mysanthus_pap	B
213	Dolichopsis_pap	B
214	Strophostyles_pap	B
215	Spathionema_pap	B
216	Vatovaea_pap	B
217	Lablab_pap	B
218	Dipogon_pap	B
219	Wajira_pap	B
220	Strongylodon_pap	B
221	Cologania_pap	B
222	Dumasia_pap	B
223	Spatholobus_pap	B
224	Pachyrhizus_pap	B
225	Neorautanenia_pap	B
226	Pseudeminia_pap	B
227	Pseudovigna_pap	B
228	Calopogonium_pap	B
229	Pueraria_pap	B
230	Phylacium_pap	B
231	Psoralea_pap	B
232	Otholobium_pap	B
233	Cullen_pap	B
234	Bituminaria_pap	B
235	Pediomelum_pap	B
236	Psoralidium_pap	B
237	Rupertia_pap	B
238	Hoita_pap	B
239	Orbexilum_pap	B
240	Teramnus_pap	B
241	Ophrestia_pap	B
242	Glycine_pap	B
243	Neonotonia_pap	B
244	Amphicarpaea_pap	AB
245	Vandasina_pap	B
246	Abrus_pap	B
247	Canavalia_pap	B
248	Rhodopis_pap	B
249	Galactia_pap	B
250	Dioclea_pap	B
251	Fordia_pap	B
252	Muellera_pap	B
253	Lonchocarpus_pap	B
254	Paraderris_pap	B
255	Derris_pap	B
256	Piscidia_pap	B
257	Pongamiopsis_pap	B
258	Apurimacia_pap	B
259	Tephrosia_pap	B
260	Mundulea_pap	B
261	Ptycholobium_pap	B
262	Chadsia_pap	B
263	Deguelia_pap	B
264	Millettia_pap	B
265	Leptoderris_pap	B
266	Philenoptera_pap	B
267	Hesperothamnus_pap	B
268	Disynstemon_pap	B
269	Austrosteenisia_pap	B
270	Centrosema_pap	B
271	Clitoria_pap	B
272	Dalbergiella_pap	B
273	Securigera_pap	B
274	Coronilla_pap	B
275	Lotus_pap	B
276	Dorycnium_pap	B
277	Anthyllis_pap	B
278	Ornithopus_pap	B
279	Hammatolobium_pap	B
280	Hippocrepis_pap	B
281	Lennea_pap	B
282	Robinia_pap	B
283	Sphinctospermum_pap	B
284	Peteria_pap	B
285	Coursetia_pap	B
286	Olneya_pap	B
287	Genistidium_pap	B
288	Hebestigma_pap	B
289	Poitea_pap	B
290	Gliricidia_pap	B
291	Sesbania_pap	B
292	Endosamara_pap	B
293	Callerya_pap	B
294	Glycyrrhiza_pap	B
295	Wisteria_pap	B
296	Tibetia_pap	B
297	Gueldenstaedtia_pap	B
298	Chesneya_pap	B
299	Medica_pap	B
300	Trigonella_pap	B
301	Melilotus_pap	B
302	Ononis_pap	B
303	Lathyrus_pap	B
304	Pisum_pap	B
305	Vavilovia_pap	B
306	Vicia_pap	B
307	Lens_pap	B
308	Trifolium_pap	B
309	Galega_pap	B
310	Cicer_pap	B
311	Parochetus_pap	B
312	Erophaca_pap	B
313	Oxytropis_pap	B
314	Biserrula_pap	B
315	Astragalus_pap	B
316	Barnebyella_pap	B
317	Swainsona_pap	B
318	Clianthus_pap	B
319	Carmichaelia_pap	B
320	Montigena_pap	B
321	Sphaerophysa_pap	B
322	Smirnowia_pap	B
323	Eremosparton_pap	B
324	Oreophysa_pap	B
325	Colutea_pap	B
326	Sutherlandia_pap	B
327	Lessertia_pap	B
328	Calophaca_pap	B
329	Halimodendron_pap	B
330	Caragana_pap	B
331	Sulla_pap	B
332	Ebenus_pap	B
333	Taverniera_pap	B
334	Sartoria_pap	B
335	Hedysarum_pap	B
336	Onobrychis_pap	B
337	Eversmannia_pap	B
338	Corethrodendron_pap	B
339	Alhagi_pap	B
340	Hypocalyptus_pap	B
341	Airyantha_pap	B
342	Dalhousiea_pap	B
343	Sphaerolobium_pap	B
344	Baphia_pap	B
345	Baphiopsis_pap	AB
346	Leucomphalos_pap	B
347	Acosmium_pap	A
348	Adesmia_pap	B
349	Chaetocalyx_pap	B
350	Nissolia_pap	B
351	Poiretia_pap	B
352	Zornia_pap	B
353	Amicia_pap	B
354	Pictetia_pap	B
355	Ormocarpopsis_pap	B
356	Peltiera_pap	B
357	Ormocarpum_pap	B
358	Diphysa_pap	B
359	Bryaspis_pap	B
360	Smithia_pap	B
361	Kotschya_pap	B
362	Humularia_pap	B
363	Geissaspis_pap	B
364	Soemmeringia_pap	B
365	Cyclocarpa_pap	B
366	Aeschynomene_pap	B
367	Weberbauerella_pap	B
368	Machaerium_pap	B
369	Dalbergia_pap	B
370	Riedeliella_pap	A
371	Discolobium_pap	B
372	Grazielodendron_pap	B
373	Platypodium_pap	B
374	Paramachaerium_pap	B
375	Etaballia_pap	A
376	Pterocarpus_pap	B
377	Ramorinoa_pap	B
378	Inocarpus_pap	A
379	Centrolobium_pap	B
380	Tipuana_pap	B
381	Maraniona_pap	B
382	Platymiscium_pap	B
383	Brya_pap	B
384	Cranocarpus_pap	B
385	Cascaronia_pap	B
386	Geoffroea_pap	B
387	Stylosanthes_pap	B
388	Arachis_pap	B
389	Chapmannia_pap	B
390	Fissicalyx_pap	B
391	Fiebrigiella_pap	B
392	Ormosia_pap	B
393	Panurea_pap	B
394	Spirotropis_pap	B
395	Pericopsis_pap	B
396	Bowdichia_pap	B
397	Diplotropis_pap	B
398	Camoensia_pap	B
399	Clathrotropis_pap	B
400	Bolusanthus_pap	B
401	Platycelyphium_pap	B
402	Dicraeopetalum_pap	A
403	Salweenia_pap	B
404	Euchresta_pap	B
405	Maackia_pap	B
406	Baptisia_pap	B
407	Thermopsis_pap	B
408	Ammodendron_pap	B
409	Ammopiptanthus_pap	B
410	Piptanthus_pap	B
411	Anagyris_pap	B
412	Cyclopia_pap	B
413	Stirtonanthus_pap	B
414	Amphithalea_pap	B
415	Xiphotheca_pap	B
416	Liparia_pap	B
417	Podalyria_pap	B
418	Virgilia_pap	B
419	Calpurnia_pap	B
420	Cadia_pap	A
421	Bolusia_pap	B
422	Crotalaria_pap	B
423	Spartidium_pap	B
424	Wiborgia_pap	B
425	Aspalathus_pap	B
426	Rafnia_pap	B
427	Lotononis_pap	B
428	Lebeckia_pap	B
429	Rothia_pap	B
430	Robynsiophyton_pap	B
431	Pearsonia_pap	B
432	Dichilus_pap	B
433	Melolobium_pap	B
434	Argyrolobium_pap	B
435	Anarthrophyllum_pap	B
436	Calicotome_pap	B
437	Cytisus_pap	B
438	Echinospartum_pap	B
439	Laburnum_pap	B
440	Cytisophyllum_pap	B
441	Spartium_pap	B
442	Petteria_pap	B
443	Argyrocytisus_pap	B
444	Genista_pap	B
445	Stauracanthus_pap	B
446	Ulex_pap	B
447	Adenocarpus_pap	B
448	Erinacea_pap	B
449	Retama_pap	B
450	Polhillia_pap	B
451	Lupinus_pap	B
452	Poecilanthe_pap	B
453	Harpalyce_pap	B
454	Cyclolobium_pap	B
455	Hovea_pap	B
456	Brongniartia_pap	B
457	Templetonia_pap	B
458	Plagiocarpus_pap	B
459	Lamprolobium_pap	B
460	Errazurizia_pap	A
461	Eysenhardtia_pap	A
462	Parryella_pap	A
463	Amorpha_pap	B
464	Apoplanesia_pap	A
465	Psorothamnus_pap	B
466	Marina_pap	B
467	Dalea_pap	B
468	Sweetia_pap	B
469	Vatairea_pap	B
470	Luetzelburgia_pap	B
471	Calia_pap	B
472	Sophora_pap	B
473	Pickeringia_pap	B
474	Styphnolobium_pap	B
475	Cladrastis_pap	B
476	Trischidium_pap	B
477	Cyathostegia_pap	B
478	Ateleia_pap	B
479	Candolleodendron_pap	B
480	Swartzia_pap	B
481	Bobgunnia_pap	B
482	Dussia_pap	B
483	Amburana_pap	B
484	Mildbraediodendron_pap	A
485	Cordyla_pap	A
486	Myrospermum_pap	B
487	Myroxylon_pap	B
488	Myrocarpus_pap	A
489	Monopteryx_pap	B
490	Taralea_pap	B
491	Pterodon_pap	B
492	Dipteryx_pap	B
493	Alexa_pap	B
494	Castanospermum_pap	B
495	Xanthocercis_pap	B
496	Angylocalyx_pap	B
497	Arcoa_c	A
498	Gleditsia_c	A
499	Gymnocladus_c	A
500	Umtiza_c	A
501	Ceratonia_c	A
502	Tetrapterocarpon_c	A
503	Acrocarpus_c	AB
504	Cordeauxia_c	A
505	Stuhlmannia_c	A
506	Hoffmannseggia_c	B
507	Stenodrepanum_c	B
508	Viguieranthus_m
509	Zuccagnia_c	B
510	Stahlia_c	A
511	Balsamocarpon_c	B
512	Libidibia_c	B
513	Indopiptadenia_m	A
514	Erythrostemon_c	B
515	Poincianella_c	B
516	Pomaria_c	B
517	Coulteria_c	B
518	Tara_c	B
519	Caesalpinia_c	B
520	Lophocarpinia_c	B
521	Haematoxylum_c	AB
522	Pterolobium_c	A
523	Guilandina_c	B
524	Mezoneuron_c	B
525	Moullava_c	B
526	Batesia_c	A
527	Melanoxylon_c	A
528	Chamaecrista_c	B
529	Senna_c	AB
530	Cassia_c	B
531	Vouacapoua_c	A
532	Dinizia_c	A
533	Arapatiella_c	A
534	Tachigali_c	A
535	Jacqueshuberia_c	A
536	Campsiandra_c	AB
537	Burkea_c	A
538	Dimorphandra_c	B
539	Stachyothyrsus_c	A
540	Mora_c	AB
541	Recordoxylon_c	A
542	Pachyelasma_c	A
543	Erythrophleum_c	A
544	Plathymenia_m	A
545	Fillaeopsis_m	A
546	Piptadenia_m	A
547	Macrosamanea_m	A
548	Adenopodia_m	A
549	Mimosa_m	A
550	Sphinga_m	A
551	Leucochloron_m	A
552	Stryphnodendron_m	A
553	Microlobius_m	A
554	Parapiptadenia_m	A
555	Hydrochorea_m	A
556	Pseudopiptadenia_m	A
557	Albizia_m	A
558	Calliandra_m	A
559	Zapoteca_m	A
560	Thailentadopsis_m	A
561	Pseudosamanea_m	A
562	Abarema_m	A
563	Pararchidendron_m	A
564	Archidendron_m	A
565	Cathormion_m	A
566	Chloroleucon_m	A
567	Enterolobium_m	A
568	Cedrelinga_m	A
569	Samanea_m	A
570	Zygia_m	A
571	Lysiloma_m	A
572	Paraserianthes_m	A
573	Ebenopsis_m	A
574	Pithecellobium_m	A
575	Havardia_m	A
576	Faidherbia_m	A
577	Cojoba_m	A
578	Inga_m	A
579	Blanchetiodendron_m
580	Anadenanthera_m	A
581	Parkia_m	A
582	Leucaena_m	A
583	Neptunia_m	A
584	Xerocladia_m	A
585	Prosopis_m	A
586	Mimozyganthus_m	A
587	Newtonia_m	A
588	Cylicodiscus_m	A
589	Dichrostachys_m	A
590	Calliandropsis_m	A
591	Alantsilodendron_m	A
592	Schleinitzia_m	A
593	Acacia_m	A
594	Piptadeniopsis_m	A
595	Prosopidastrum_m	A
596	Desmanthus_m	A
597	Kanaloa_m	A
598	Entada_m	A
599	Elephantorrhiza_m	A
600	Piptadeniastrum_m	A
601	Adenanthera_m	A
602	Tetrapleura_m	A
603	Sympetalandra_c	A
604	Amblygonocarpus_m	A
605	Pseudoprosopis_m	A
606	Xylia_m	A
607	Calpocalyx_m	A
608	Pentaclethra_m	A
609	Chidlowia_c	AB
610	Diptychandra_c	A
611	Moldenhawera_c	A
612	Conzattia_c	A
613	Cenostigma_c	AB
614	Colvillea_c	B
615	Delonix_c	B
616	Lemuropisum_c	A
617	Parkinsonia_c	B
618	Peltophorum_c	B
619	Bussea_c	B
620	Schizolobium_c	A
621	Pterogyne_c	A
622	Eligmocarpus_c	B
623	Distemonanthus_c	B
624	Apuleia_c	A
625	Dicorynia_c	B
626	Martiodendron_c	B
627	Labichea_c	B
628	Petalostylis_c	B
629	Koompassia_c	A
630	Zenia_c	A
631	Storckiella_c	A
632	Mendoravia_c	A
633	Poeppigia_c	B
634	Dialium_c	A
635	Baudouinia_c	A
636	Bulnesia_OZ
637	Oxalis_OO
638	Viola_OM
639	Celastrus_OCE
640	Nothofagus_OF
641	Quercus_OF
642	Castanea_OF
643	Juglans_OF
644	Platycarya_OF
645	Myrica_OF
646	Morella_OF
647	Ticodendron_OF
648	lnus_OF
649	Betula_OF
650	Casuarina_OF
651	Gymnostoma_OF
652	Corynocarpus_OC
653	Coriaria_OC
654	Hillebrandia_OC
655	Begonia_OC
656	Tetrameles_OC
657	Octomeles_OC
658	Datisca_OC
659	nisophyllea_OC
660	Combretocarpus_OC
661	Cucumis_OC
662	Bolbostemma_OC
663	Prunus_OR
664	Fragaria_OR
665	Ulmus_OR
666	Zelkova_OR
667	Humulus_OR
668	Cannabis_OR
669	Urera_OR
670	Urtica_OR
671	Morus_OR
672	Ficus_OR
673	Elaeagnus_OR
674	Hippophae_OR
675	Dirachma_OR
676	Rhamnus_OR
677	Spyridium_OR
678	Barbeya_OR
